# Selection promotes age-dependent degeneration of the mitochondrial genome

**DOI:** 10.1101/2024.09.27.615276

**Authors:** Ekaterina Korotkevich, Daniel N. Conrad, Zev J. Gartner, Patrick H. O’Farrell

## Abstract

Somatic mutations in mitochondrial genomes (mtDNA) accumulate exponentially during aging. Using single cell sequencing, we characterize the spectrum of age-accumulated mtDNA mutations in mouse and human liver and identify directional forces that accelerate the accumulation of mutations beyond the rate predicted by a neutral model. “Driver” mutations that give genomes a replicative advantage rose to high cellular abundance and carried along “passenger” mutations, some of which are deleterious. In addition, alleles that alter mtDNA-encoded proteins selectively increased in abundance overtime, strongly supporting the idea of a “destructive” selection that favors genomes lacking function. Overall, this combination of selective forces acting in hepatocytes promotes somatic accumulation of mutations in coding regions of mtDNA that are otherwise conserved in evolution. We propose that these selective processes could contribute to the population prevalence of mtDNA mutations, accelerate the course of heteroplasmic mitochondrial diseases and promote age-associated erosion of the mitochondrial genome.
