## Supplementary material for "Selection promotes age-dependent degeneration of the mitochondrial genome": Table S2

### Sheet: Sheet1
ACCESSION	ORGANISM
AB286049	Propithecus coquereli	Coquerel's sifaka
AB371085	Daubentonia madagascariensis	Aye-Aye
AB371088	Eulemur macaco	Black lemur
AB371089	Varecia variegate	Black and white ruffed lemur
AB371090	Carlito syrichta	Philippine tarsier
AB371091	Saimiri sciureus	Common squirrel monkey
AB371092	Galago senegalensis	Senegal galago
AB371093	Otolemur crassicaudatus	Thick tailed bush baby
AB371094	Loris tardigradus	Slender loris
AB371095	Perodicticus potto	Potto
AB504750	Symphalangus syndactylus	Siamang
AB504751	Nomascus siki	Southern white-cheeked gibbon
AF348159	Cephalopachus bancanus	Horsfield’s tarsier
AJ001588.1	Oryctolagus cuniculus	European rabbit
AJ222767.1	Cavia porcellus	Domestic guinea pig
AJ238588.1	Sciurus vulgaris	Eurasian red squirrel
AJ301644.1	Thryonomys swinderianus	Greater cane rat
AJ416890	Jaculus jaculus	Lesser Egyptian jerboa
AJ416891.1	Nannospalax ehrenbergi	Middle east blind mole rat
AJ421451	Lemur catta	Ring-tailed lemur
AJ421453	Tupaia belangeri	Northern tree shrew
AJ428849	Cynocephalus variegatus	Sunda flying lemur
AJ537415.1	Ochotona princeps	American pika
AM159537	Anomalurus	Scaly-tailed squirrel
CM015301.1	Myodes glareolus	Bank vole
FR691684	Castor canadensis	American beaver
HE978360	Graphiurus kelleni	Savanna dormouse
KP090062	Cercocebus atys atys	Sooty mangabey
KP708707.1	Hylopetes phayrei	Indochinese flying squirrel
KP708708.1	Sciurotamias davidianus	Pere David's rock squirrel
KT321364.1	Fukomys damarensis	Damara mole-rat
KX655539.1	Trinomys setosus	Hairy Atlantic spiny rat
LC073697.1	Lepus tibetanus	Desert hare
LC548016	Hylobates muelleri	Muller’s gibbon
MN845640.1	Hylomyscus aeta	Beaded wood mouse
MN845685.1	Hylomyscus endorobae	Small-footed forest mouse
MN845719.1	Hylomyscus simus	Flat-nosed wood mouse
MN964120.1	Maxomys whiteheadi	Whitehead’s spiny rat
MN964122.1	Leopoldamys sabanus	Long-tailed giant rat
MN964123.1	Heimyscus fumosus	African smoky mouse
MN964124.1	Chiropodomys gliroides	Indomalayan pencil-tailed tree mouse
MT381922.1	Alticola lemminus	Lemming mountain vole
MT381931.1	Myopus schisticolor	Wood lemming
MZ353589.1	Lophuromys simensis	Thomas's Ethiopian brush-furred rat
NC_001665	Rattus norvegicus	Norway rat
NC_001892	Glis glis	Fat dormouse
NC_003033	Ochotona collaris	Collared pika
NC_005089	Mus musculus domesticus	Mouse C57BL/6J, used as reference genome
NC_006901	Colobus guereza	Mantled guereza
NC_007936.1	Cricetulus griseus	Chinese hamster
NC_008216	Nasalis larvatus	Proboscis monkey
NC_008217	Presbytis melalophos	Mitred leaf monkey
NC_008218	Rhinopithecus roxellana	Golden snub nosed monkey
NC_008219	Piliocolobus badius	Western red colobus
NC_013276	Mesocricetus auratus	Golden hamster
NC_014453	Lepilemur hubbardorum	Hubbard’s sportive lemur
NC_015112.1	Heterocephalus glaber	Naked mole-rat
NC_016055.1	Neodon irene	Irene’s mountain vole
NC_016060.1	Apodemus peninsulae	Korean field mouse
NC_018367.1	Marmota himalayana	Himalayan marmot
NC_019584	Apodemus draco	South China field mouse
NC_019612.1	Pteromys volans	Siberian flying squirrel
NC_019617	Niviventer excelsior	Large white-bellied rat
NC_020657.1	Proechimys longicaudatus	Long-tailed spiny rat
NC_020659.1	Ctenomys leucodon	White toothed tuco-tuco
NC_020660.1	Spalacopus cyanus	Coruro
NC_020661.1	Octodon degus	Common degu
NC_020666	Procolobus verus	Olive colobus
NC_020667	Simias concolor	Pig-tailed langur
NC_020792.1	Tympanoctomys barrerae	Plains viscacha rat
NC_021478.1	Rhizomys pruinosus	Hoary bamboo rat
NC_023089	Petaurista hainana	Hainan giant flying squirrel
NC_023780.1	Ratufa bicolor	Black giant squirrel
NC_023963	Cercopithecus diana	Diana monkey
NC_023965	Allenopithecus nigroviridis	Allen’s swamp monkey
NC_024053	Tarsius wallacei	Wallace’s tarsier
NC_024592	Cricetulus kamensis	Tibetan dwarf hamster
NC_024933	Chlorocebus cynosures	Malbrouck
NC_025277.1	Tamias sibiricus	Siberian chipmonk
NC_025283.1	Lasiopodomys mandarinus	Mandarin vole
NC_025550.1	Callosciurus erythraeus	Pallas's squirrel
NC_026706.1	Cynomys ludovicianus	Black-tailed prairie dog
NC_027278.1	Ictidomys tridecemlineatus	Thirteen-lined ground squirrel
NC_027283.1	Spermophilus dauricus	Daurian ground squirrel
NC_027418.1	Eothenomys melanogaster	Pere David's vole
NC_027499	Dipus sagitta	Northern three-toed jerboa
NC_027500	Euchoreutes naso	Long-eared jerboa
NC_027692	Stylodipus telum	Thick-tailed three-toed jerboa
NC_027825	Alouatta seniculus	Columbian red howler
NC_028442	Mandrillus leucophaeus	Drill
NC_028625.1	Castor fiber	Eurasian beaver
NC_028718	Microcebus murinus	Grey mouse lemur
NC_029325.1	Tamiops maritimus	Maritime striped squirrel
NC_030184.1	Laonastes aenigmamus	Laotian rock rat
NC_032373.1	Tamias dorsalis	Cliff chipmunk
NC_034307	Dicrostonyx hudsonius	Ungava collared lemming
NC_034313	Dicrostonyx groenlandicus	Northern collared lemming
NC_034314.1	Meriones tamariscinus	Tamarisk jird
NC_034795	Trachypithecus poliocephalus	Cat Ba langur
NC_035577.1	Dremomys pernyi	Perny's long-nosed squirrel
NC_036035.1	Ondatra zibethicus	Muskrat
NC_037878	Leontopithecus chrysopygus	Golden-rumped lion tamarin
NC_040292	Nycticebus coucang	Sunda slow loris
NC_045904.1	Eospalax fontanierii	Chinese zokor
NC_049035	Scarturus williamsi	William's jerboa
NC_049036.1	Prometheomys schaposchnikovi	Long-clawed mole vole
NC_049116.1	Otomys irroratus	Vlei rat
NC_050263.1	Hystrix brachyura	Malayan porcupine
NC_050883	Sapajus Flavius	Blond capuchin
NC_054160.1	Ellobius talpinus	Northerm mole vole
NC_057099	Semnopithecus schistaceus	Nepal grey langur
NC_057556.1	Microtus cabrerae	Cabrera's vole
NC_058275.1	Tachyoryctes macrocephalus	Giant mole rat
NC_064132.1	Brachylagus idahoensis	Pygmy rabbit
NC_065750.1	Chionomys nivalis	European snow vole
NC_066654.1	Romerolagus diazi	Volcano rabbit
NC_068808	Dipodomys spectabilis	Banner-tailed kangaroo rat
NC_072603	Dendrogale murina	Northern smooth-tailed tree shrew
OM963004	Chaetodipus penicillatus	Desert pocket mouse
Y18001	Papio hamadryas	Hamadryas baboon
